# Effects of surface geometry on light exposure, photoacclimation and photosynthetic energy acquisition in zooxanthellate corals

**DOI:** 10.1101/2023.07.16.549221

**Authors:** Tomás López-Londoño, Susana Enríquez, Roberto Iglesias-Prieto

## Abstract

Symbiotic corals display a great array of morphologies, each of which has unique effects on light interception and the photosynthetic performance of *in hospite* zooxanthellae. Changes in light availability elicit photoacclimation responses to optimize the energy balances in primary producers, extensively documented for corals exposed to contrasting light regimes along depth gradients. Yet, response variation driven by coral colony geometry and its energetic implications on colonies with contrasting morphologies remain largely unknown. In this study, we assessed the effect of the inclination angle of coral surface on light availability, short- and long-term photoacclimation responses, and potential photosynthetic usable energy. Increasing surface inclination angle resulted in an order of magnitude reduction of light availability, following a linear relationship explained by the cosine law and relative changes in the direct and diffuse components of irradiance. The light gradient induced by surface geometry triggered photoacclimation responses comparable to those observed along depth gradients: changes in the quantum yield of photosystem II, photosynthetic parameters, and optical properties and pigmentation of the coral tissue. Differences in light availability and photoacclimation driven by surface inclination led to contrasting energetic performance. Horizontally and vertically oriented coral surfaces experienced the largest reductions in photosynthetic usable energy as a result of excessive irradiance and light-limiting conditions, respectively. This pattern is predicted to change with depth or local water optical properties. Our study concludes that colony geometry plays an essential role in shaping the energy balance and determining the light niche of zooxanthellate corals.
