## Supplemental Table for "Effects of surface geometry on light exposure, photoacclimation and photosynthetic energy acquisition in zooxanthellate corals"

### Sheet: Table Manuscript
	Parameter	Units	Inclination angle (º)
			0 (Horizontal)	25	45	64	90 (Vertical)
	Local irradiance regimes
	Available irradiance, E𝚹	% (of sea surface)	54.8812	46.5883	32.1337	18.5723	5.21848
	Direct component of irradiance	% (of total available)	85.71	83.21	73.82	46.19	19.34
	Diffuse component of irradiance	% (of total available)	14.29	16.79	26.18	53.81	80.66
	Peak irradiance at noon	μmol quanta • m-2 s-1	735.67 ± 68.67 (24)	621.46 ± 63.19 (24)	437.07 ± 45.75 (28)	242.26 ± 38.1 (27)	71.04 ± 8.06 (28)
	Daily light integral, DLI	mol quanta • m-2 d-1	17.07 ± 4.36 (143)	14.49 ± 3.70 (143)	9.99 ± 2.55 (143)	5.78 ± 1.48 (143)	1.62 ± 0.41 (143)
	Daytime period exceeding Ec, Hcom	h	9.85 ± 1.60 (143)	9.58 ± 1.69 (143)	9.17 ± 1.83 (143)	7.84 ± 2.15 (143)	4.16 ± 1.78 (143)
	Daytime period exceeding Ek, Hsat	h	6.70 ± 2.18 (143)	6.16 ± 2.12 (143)	5.23 ± 2.00 (143)	0.44 ± 0.69 (143)	0.00 ± 0.00 (143)
	Chlorophyll a fluorescence
	Maximum quantum yield of PSII at dusk, Fv/Fm	Unitless	0.580 ± 0.053 (16)	0.590 ± 0.051 (16)	0.612 ± 0.038 (16)	0.643 ± 0.050 (16)	0.668 ± 0.019 (16)
	Effective quantum yield of PSII at noon, ΔF/Fm’	Unitless	0.265 ± 0.053 (16)	0.298 ± 0.067 (16)	0.356 ± 0.057 (16)	0.522 ± 0.067 (16)	0.594 ± 0.030 (16)
	Maximum excitation pressure over PSII, Qm	Unitless	0.539 ± 0.080 (16)	0.487 ± 0.091 (16)	0.419 ± 0.085 (16)	0.179 ± 0.080 (16)	0.099 ± 0.036 (16)
	Optical properties of coral tissues
	Absorptance at 675 nm, A675	Relative	0.83 ± 0.06 (4)	0.84 ± 0.07 (4)	0.90 ± 0.02 (4)	0.86 ± 0.03 (4)	0.90 ± 0.02 (4)
	Minimum quantum requirement for photosynthesis, 1/𝛷	quanta • O2-1	29.90 ± 10.28 (3)	25.75 ± 2.72 (3)	23.81 ± 3.65 (3)	20.85 ± 5.96 (3)	18.31 ± 3.79 (3)
	Photosynthetic parameters
	Respiration, Rd	μmol O2 • m-2 s-1	1.43 ± 0.17 (3)	1.72 ± 0.50 (3)	1.58 ± 0.41 (3)	1.81 ± 0.30 (3)	1.29 ± 0.18 (3)
	Maximum photosynthesis, Pmax	μmol O2 • m-2 s-1	3.38 ± 0.72 (3)	3.90 ± 0.71 (3)	3.61 ± 0.24 (3)	3.78 ± 1.45 (3)	3.71 ± 0.59 (3)
	Compensating irradiance, Ec	μmol quanta • m-2 s-1	103.44 ± 44.09 (3)	101.96 ± 21.12 (3)	85.62 ± 34.46 (3)	83.03 ± 21.71 (3)	52.86 ± 16.51 (3)
	Saturating irradiance, Ek	μmol quanta • m-2 s-1	238.24 ± 84.77 (3)	229.22 ± 39.69 (3)	189.41 ± 35.84 (3)	169.67 ± 51.31 (3)	147.84 ± 28.12 (3)
	Slope linear increase photosynthesis, 𝛼	μmol O2 • μmol quanta-1	0.015 ± 0.004 (3)	0.017 ± 0.001 (3)	0.020 ± 0.004 (3)	0.022 ± 0.007 (3)	0.026 ± 0.006 (3)
	Light driven processes
	Photosynthetic productivity, Pg	Relative	92.6695	100	85.6681	66.6727	24.3925
	Costs of repair from photodamage, Ca	Relative	48.6011	44.7495	37.1095	28.1504	14.8463
	Photosynthetic usable energy supply, PUES	Relative	44.0684	55.2505	48.5586	38.5222	9.54614
